# Translational adaptation of human viruses to the tissues they infect

**DOI:** 10.1101/2020.04.06.027557

**Authors:** Xavier Hernandez-Alias, Martin H. Schaefer, Luis Serrano

**Affiliations:** Centre for Genomic Regulation (CRG), The Barcelona Institute of Science and Technology, Dr. Aiguader 88, Barcelona, 08003, Spain; IEO European Institute of Oncology IRCCS, Department of Experimental Oncology, Via Adamello 16, Milan, 20139, Italy; Universitat Pompeu Fabra (UPF), Barcelona, 08002, Spain; ICREA, Pg. Lluís Companys 23, Barcelona, 08010, Spain

**Keywords:** tropism, tissue, translation, tRNA, codon usage, SARS-CoV-2, coronavirus

## Abstract

Viruses need to hijack the translational machinery of the host cell for a productive infection to happen. However, given the dynamic landscape of tRNA pools among tissues, it is unclear whether different viruses infecting different tissues have adapted their codon usage toward their tropism. Here, we collect the coding sequences of over 500 human-infecting viruses and determine that tropism explains changes in codon usage. Using an *in silico* model of translational efficiency, we validate the correspondence of the viral codon usage with the translational machinery of their tropism. In particular, we propose that the improved translational adaptation to the upper respiratory airways of the pandemic agent SARS-CoV-2 coronavirus could enhance its transmissibility. Furthermore, this correspondence is specifically defined in early viral proteins, as upon infection cells undergo reprogramming of tRNA pools that favors the translation of late counterparts.
