## Supplementary Table 2 for "Translational adaptation of human viruses to the tissues they infect"

### Sheet: Description
TCGA samples
Tab1 – TCGA samples
Number and abbreviations of TCGA samples covering 23 cancer types. NT and TP correspond to “Normal Tissue” and “Tumor Primary” respectively.

### Sheet: TCGA samples
Abbreviation	Cancer Type	Sample Type	miRSeq	mRNASeq
BLCA	Bladder Urothelial Carcinoma	TP	409	408
BLCA	Bladder Urothelial Carcinoma	NT	19	19
BRCA	Breast invasive carcinoma	TP	1078	1093
BRCA	Breast invasive carcinoma	NT	104	112
CESC	Cervical squamous cell carcinoma and endocervical adenocarcinoma	TP	307	304
CESC	Cervical squamous cell carcinoma and endocervical adenocarcinoma	NT	3	3
CHOL	Cholangiocarcinoma	TP	36	36
CHOL	Cholangiocarcinoma	NT	9	9
COAD	Colon adenocarcinoma	TP	444	457
COAD	Colon adenocarcinoma	NT	8	41
ESCA	Esophageal carcinoma	TP	184	184
ESCA	Esophageal carcinoma	NT	13	13
GBM	Glioblastoma multiforme	TP	0	153
GBM	Glioblastoma multiforme	NT	5	5
HNSC	Head and Neck squamous cell carcinoma	TP	523	520
HNSC	Head and Neck squamous cell carcinoma	NT	44	44
KICH	Kidney Chromophobe	TP	66	66
KICH	Kidney Chromophobe	NT	25	25
KIRC	Kidney renal clear cell carcinoma	TP	516	533
KIRC	Kidney renal clear cell carcinoma	NT	71	72
KIRP	Kidney renal papillary cell carcinoma	TP	291	290
KIRP	Kidney renal papillary cell carcinoma	NT	34	32
LIHC	Liver hepatocellular carcinoma	TP	372	371
LIHC	Liver hepatocellular carcinoma	NT	50	50
LUAD	Lung adenocarcinoma	TP	513	515
LUAD	Lung adenocarcinoma	NT	46	59
LUSC	Lung squamous cell carcinoma	TP	478	501
LUSC	Lung squamous cell carcinoma	NT	45	51
PAAD	Pancreatic adenocarcinoma	TP	178	178
PAAD	Pancreatic adenocarcinoma	NT	4	4
PCPG	Pheochromocytoma and Paraganglioma	TP	179	179
PCPG	Pheochromocytoma and Paraganglioma	NT	3	3
PRAD	Prostate adenocarcinoma	TP	494	497
PRAD	Prostate adenocarcinoma	NT	52	52
READ	Rectum adenocarcinoma	TP	161	166
READ	Rectum adenocarcinoma	NT	3	10
SKCM	Skin Cutaneous Melanoma	TP	97	103
SKCM	Skin Cutaneous Melanoma	NT	2	1
STAD	Stomach adenocarcinoma	TP	436	415
STAD	Stomach adenocarcinoma	NT	41	35
THCA	Thyroid carcinoma	TP	506	501
THCA	Thyroid carcinoma	NT	59	59
THYM	Thymoma	TP	124	120
THYM	Thymoma	NT	2	2
UCEC	Uterine Corpus Endometrial Carcinoma	TP	538	545
UCEC	Uterine Corpus Endometrial Carcinoma	NT	33	35
Totals			8605	8871
