## Supplementary Table 4 for "Translational adaptation of human viruses to the tissues they infect"

### Sheet: Sheet1
Translational adaptation of SARS-CoV-2
Tab1 – Coronavirus SDA
SDA of viral proteins across the healthy samples of all TCGA tissues, including MERS-CoV, SARS-CoV, SARS-CoV-2 and Influenza A virus. For each tissue, the SDA is computed using the average SDAw among all heathy samples of that tissue.
Tab2 – Receptor expression
RSEM expression of receptors and related proteins for the entry of MERS-CoV, SARS-CoV, SARS-CoV-2 and Influenza A virus. Expression is computed as the average among all mRNA-seq samples of a tissue.

### Sheet: Coronavirus SDA
	HNSC-larynx	HNSC-oral tongue	HNSC-oral cavity	HNSC-floor of mouth	HNSC-base of tongue	HNSC-all	LUSC	LUAD	COAD	READ	GBM	BRCA	STAD	KIRP	KICH	PRAD	THCA	KIRC	BLCA	LIHC	PAAD	UCEC	PCPG	SKCM	CHOL	ESCA	THYM	CESC	Species
YP_009047202	0.753725	0.790063	0.777518	0.771246	0.723017	0.774187	0.726904	0.80542	0.875579	0.867762	0.797272	0.74993	0.881325	0.744328	0.749179	0.761689	0.711587	0.728477	0.822626	0.679432	0.785883	0.752614	0.758883	0.735239	0.681606	0.865855	0.73196	0.738297	Middle East respiratory syndrome-related coronavirus
YP_009047203	0.751127	0.78887	0.7756	0.768507	0.719261	0.772265	0.72324	0.804654	0.875868	0.869204	0.798178	0.750736	0.881103	0.743916	0.748565	0.761306	0.709806	0.729594	0.822528	0.677852	0.784609	0.750547	0.757561	0.73532	0.679288	0.863902	0.727915	0.735121	Middle East respiratory syndrome-related coronavirus
YP_009047204	0.699901	0.741637	0.719482	0.724859	0.657661	0.721066	0.664879	0.774709	0.841923	0.805046	0.757825	0.713156	0.840572	0.686573	0.711693	0.739178	0.658221	0.693729	0.792038	0.617657	0.720318	0.704757	0.737037	0.670578	0.632551	0.817075	0.661008	0.670486	Middle East respiratory syndrome-related coronavirus
YP_009047205	0.673742	0.715818	0.714891	0.690324	0.660205	0.702874	0.63994	0.755234	0.843702	0.852018	0.764052	0.715397	0.856511	0.689865	0.684221	0.711129	0.658046	0.706709	0.769015	0.612907	0.725948	0.693473	0.703186	0.665439	0.594076	0.820647	0.644848	0.663521	Middle East respiratory syndrome-related coronavirus
YP_009047206	0.628	0.667243	0.645616	0.654866	0.591987	0.647982	0.586333	0.708004	0.798336	0.771567	0.696061	0.6578	0.747684	0.627666	0.647128	0.670272	0.591113	0.653049	0.700884	0.561478	0.65034	0.630514	0.661992	0.60883	0.572415	0.729711	0.593731	0.597021	Middle East respiratory syndrome-related coronavirus
YP_009047207	0.724613	0.765596	0.754783	0.757027	0.70046	0.75032	0.698757	0.794957	0.841994	0.808794	0.761222	0.736583	0.861576	0.687303	0.706933	0.760166	0.677449	0.694548	0.806671	0.63077	0.7467	0.729038	0.713006	0.683663	0.644845	0.829165	0.700668	0.708027	Middle East respiratory syndrome-related coronavirus
YP_009047208	0.710282	0.752149	0.73525	0.74807	0.679747	0.734653	0.685509	0.778734	0.81362	0.753068	0.759657	0.717344	0.841017	0.692014	0.728429	0.752082	0.67263	0.690683	0.793548	0.648093	0.738055	0.734291	0.74499	0.666848	0.687424	0.828984	0.674665	0.678425	Middle East respiratory syndrome-related coronavirus
YP_009047209	0.710911	0.742789	0.735036	0.719957	0.693747	0.729923	0.686598	0.720954	0.776865	0.821811	0.752808	0.688177	0.817233	0.700666	0.690654	0.677356	0.642229	0.683768	0.738526	0.655505	0.784425	0.712556	0.672455	0.730678	0.656288	0.81429	0.717187	0.711293	Middle East respiratory syndrome-related coronavirus
YP_009047210	0.693687	0.729813	0.71538	0.717456	0.66206	0.714226	0.662642	0.747056	0.789645	0.747992	0.722628	0.702528	0.811333	0.674801	0.689721	0.714034	0.662494	0.671309	0.759643	0.626096	0.709161	0.696446	0.707902	0.649257	0.63896	0.792641	0.65567	0.66437	Middle East respiratory syndrome-related coronavirus
YP_009047211	0.614626	0.644473	0.629802	0.63098	0.567621	0.630453	0.591526	0.669745	0.741282	0.730776	0.638867	0.629798	0.737282	0.57947	0.592165	0.627234	0.5672	0.584482	0.668313	0.532971	0.642085	0.598472	0.592227	0.588268	0.542028	0.697145	0.623879	0.594942	Middle East respiratory syndrome-related coronavirus
YP_009047212	0.83648	0.896785	0.876546	0.859174	0.769744	0.870963	0.799062	0.905514	0.959404	0.92307	0.854956	0.854284	0.983033	0.796926	0.812872	0.878277	0.787517	0.825746	0.932608	0.73226	0.8528	0.840215	0.815988	0.821729	0.766312	0.98757	0.766638	0.81151	Middle East respiratory syndrome-related coronavirus
YP_009724389	0.794563	0.831821	0.824015	0.809503	0.775683	0.817214	0.767469	0.84003	0.908678	0.910608	0.82567	0.770308	0.927196	0.776011	0.772399	0.787511	0.744017	0.743541	0.866876	0.699086	0.823072	0.785067	0.784705	0.77112	0.694497	0.917766	0.767571	0.789179	Severe acute respiratory syndrome coronavirus 2
YP_009725295	0.796737	0.835495	0.826903	0.810956	0.776474	0.820026	0.76731	0.845203	0.920251	0.922375	0.83118	0.776065	0.933836	0.781075	0.777356	0.792383	0.748853	0.752366	0.871616	0.702696	0.826791	0.787829	0.789856	0.777006	0.696972	0.922053	0.766087	0.788671	Severe acute respiratory syndrome coronavirus 2
YP_009724390	0.766609	0.807394	0.794091	0.784481	0.738251	0.789872	0.733816	0.82166	0.88786	0.877791	0.816615	0.759798	0.90983	0.749747	0.754041	0.78218	0.717313	0.734433	0.852545	0.671531	0.789355	0.76456	0.775674	0.743816	0.667706	0.894003	0.730202	0.757185	Severe acute respiratory syndrome coronavirus 2
YP_009724391	0.787922	0.825787	0.82023	0.800751	0.778791	0.812234	0.757942	0.825508	0.884963	0.888937	0.824776	0.773292	0.913144	0.774699	0.770885	0.785112	0.756886	0.753392	0.851817	0.711956	0.825743	0.78745	0.786101	0.778356	0.706797	0.896809	0.753255	0.776179	Severe acute respiratory syndrome coronavirus 2
YP_009724392	0.89747	0.965259	0.952509	0.926218	0.899272	0.940204	0.860126	0.959485	0.990518	0.94314	0.915647	0.882848	1.03082	0.848162	0.864225	0.938918	0.845093	0.84332	1.01552	0.782737	0.90063	0.913483	0.911456	0.847749	0.818787	1.04161	0.819993	0.900212	Severe acute respiratory syndrome coronavirus 2
YP_009724393	0.785367	0.821628	0.818826	0.802895	0.790179	0.810492	0.768939	0.826178	0.879448	0.868212	0.789169	0.758404	0.889795	0.732258	0.732871	0.761404	0.732576	0.7039	0.836404	0.694975	0.803396	0.767947	0.734292	0.741545	0.719895	0.890353	0.765291	0.767325	Severe acute respiratory syndrome coronavirus 2
YP_009724394	0.947142	1.01398	1.00043	0.968028	0.909542	0.986782	0.904526	0.996459	0.978449	0.943604	0.971849	0.939005	1.1301	0.935403	0.928898	1.00109	0.898746	0.940655	1.09258	0.840982	0.961771	0.967224	0.949493	0.92716	0.821877	1.14457	0.817626	0.952901	Severe acute respiratory syndrome coronavirus 2
YP_009724395	0.735516	0.772816	0.76816	0.751961	0.726062	0.759591	0.714573	0.784391	0.835194	0.839741	0.735704	0.718699	0.855672	0.693533	0.688869	0.729139	0.673387	0.672516	0.812394	0.621069	0.759016	0.716029	0.699553	0.712167	0.622022	0.834903	0.715639	0.742912	Severe acute respiratory syndrome coronavirus 2
YP_009725296	1.02277	1.06786	1.08435	1.02176	1.06589	1.05974	0.982219	1.03516	1.09875	1.18638	1.1067	0.941061	1.12761	0.999463	0.955781	0.986653	0.97464	0.939042	1.09379	0.925192	1.08191	1.02535	0.991195	1.03518	0.9294	1.17833	0.965079	1.05633	Severe acute respiratory syndrome coronavirus 2
YP_009724396	0.810939	0.851252	0.844457	0.829005	0.793516	0.836222	0.778752	0.854991	0.911187	0.918843	0.866818	0.783206	0.936646	0.816163	0.809888	0.827965	0.756204	0.781227	0.879035	0.723288	0.840811	0.823509	0.822297	0.795071	0.708969	0.949442	0.77612	0.8213	Severe acute respiratory syndrome coronavirus 2
YP_009724397	0.669681	0.697086	0.684748	0.680448	0.638217	0.68463	0.641156	0.715076	0.793037	0.808021	0.690479	0.672537	0.791295	0.626321	0.628773	0.662484	0.603043	0.622035	0.72115	0.567857	0.691773	0.637548	0.627959	0.640859	0.568566	0.760734	0.675885	0.650616	Severe acute respiratory syndrome coronavirus 2
YP_009725255	0.820778	0.871066	0.856333	0.842549	0.836978	0.850883	0.812135	0.824747	0.782904	0.756311	0.803562	0.752156	0.892379	0.744073	0.762973	0.797501	0.749318	0.686519	0.899145	0.712362	0.820859	0.811165	0.782491	0.760654	0.75077	0.922056	0.773914	0.825632	Severe acute respiratory syndrome coronavirus 2
NP_828849	0.766641	0.801664	0.795175	0.782066	0.749216	0.788447	0.744874	0.813117	0.88138	0.881506	0.796303	0.75537	0.888415	0.750897	0.74843	0.7653	0.722813	0.726998	0.831304	0.685962	0.796086	0.760951	0.756164	0.746789	0.685337	0.875935	0.74897	0.759928	Severe acute respiratory syndrome-related coronavirus
NP_828850	0.763409	0.799974	0.791102	0.77967	0.741	0.785372	0.740523	0.815653	0.889473	0.88556	0.795657	0.757676	0.889859	0.748226	0.748503	0.766358	0.720815	0.729208	0.831547	0.683623	0.79332	0.758052	0.755481	0.746415	0.684819	0.873654	0.743799	0.752751	Severe acute respiratory syndrome-related coronavirus
NP_828851	0.726329	0.764338	0.749555	0.741022	0.701479	0.747206	0.694417	0.780335	0.853728	0.851894	0.777119	0.729935	0.863507	0.713037	0.716822	0.740549	0.681315	0.706925	0.807806	0.641916	0.757127	0.723508	0.742011	0.712515	0.639325	0.844995	0.699794	0.716395	Severe acute respiratory syndrome-related coronavirus
NP_828852	0.818631	0.85255	0.852365	0.829374	0.810132	0.841671	0.800569	0.858396	0.908146	0.915394	0.833344	0.806388	0.938709	0.794151	0.780954	0.806692	0.77704	0.768804	0.885838	0.737495	0.853309	0.807932	0.791358	0.807217	0.726993	0.930819	0.793111	0.821237	Severe acute respiratory syndrome-related coronavirus
NP_828853	0.864784	0.904913	0.922476	0.863205	0.888429	0.89864	0.829991	0.880631	0.936394	0.999062	0.912603	0.881386	1.00889	0.901553	0.854018	0.855041	0.858978	0.910778	0.912945	0.842511	0.935738	0.884669	0.847523	0.8943	0.807489	1.05254	0.817864	0.865298	Severe acute respiratory syndrome-related coronavirus
NP_828854	1.03399	1.1006	1.1061	1.04754	1.0697	1.08222	0.995826	1.06069	1.10142	1.09943	1.05921	0.992628	1.1501	1.00488	0.989511	1.05368	0.995607	0.969802	1.12646	0.927476	1.05087	1.04879	1.03999	1.00596	0.947438	1.19609	0.959295	1.05596	Severe acute respiratory syndrome-related coronavirus
NP_828855	0.755356	0.791738	0.787458	0.768296	0.731156	0.779356	0.74154	0.791696	0.826234	0.825519	0.773893	0.737295	0.851764	0.72409	0.721366	0.745463	0.715513	0.698518	0.812294	0.689778	0.7801	0.744881	0.720954	0.722033	0.719528	0.863698	0.752425	0.748345	Severe acute respiratory syndrome-related coronavirus
NP_828856	0.911222	0.956185	0.959653	0.924066	0.927253	0.943021	0.885284	0.901169	0.902032	0.958273	0.989709	0.852951	1.02573	0.910126	0.879566	0.883008	0.840379	0.863114	0.965231	0.848885	0.971567	0.925186	0.878956	0.918182	0.832288	1.05554	0.885212	0.936377	Severe acute respiratory syndrome-related coronavirus
NP_828857	0.732811	0.764793	0.77492	0.746226	0.74905	0.75925	0.732133	0.772295	0.825398	0.852558	0.730209	0.724599	0.852117	0.70117	0.68144	0.707893	0.700818	0.673213	0.781871	0.656945	0.782898	0.72407	0.676092	0.730617	0.652817	0.840396	0.738243	0.747316	Severe acute respiratory syndrome-related coronavirus
NP_849175	0.914603	0.956253	0.969895	0.922678	0.939348	0.947656	0.886646	0.931119	0.977094	1.02995	0.940063	0.856919	1.02862	0.871374	0.835069	0.868216	0.867446	0.845449	0.965217	0.827412	0.981686	0.907398	0.827946	0.933387	0.830404	1.05049	0.866178	0.934594	Severe acute respiratory syndrome-related coronavirus
NP_849176	0.770399	0.824918	0.812392	0.788283	0.755364	0.802828	0.73871	0.80737	0.844182	0.801074	0.749521	0.761753	0.917224	0.718051	0.73032	0.796584	0.713989	0.725742	0.85475	0.663647	0.793932	0.774568	0.744188	0.741939	0.673293	0.902347	0.698748	0.768038	Severe acute respiratory syndrome-related coronavirus
NP_849177	0.857509	0.88835	0.884084	0.8682	0.873208	0.877666	0.84579	0.879029	1.00544	1.03804	0.872133	0.827382	1.0063	0.81357	0.794611	0.778667	0.799375	0.769857	0.883786	0.7878	0.935069	0.836692	0.778711	0.876149	0.785797	0.974358	0.882413	0.849504	Severe acute respiratory syndrome-related coronavirus
NP_828858	0.623013	0.649616	0.637581	0.636184	0.596098	0.637601	0.598306	0.6731	0.755237	0.759673	0.639868	0.635209	0.741738	0.582559	0.589456	0.62208	0.561839	0.588147	0.674179	0.531469	0.64704	0.597695	0.58468	0.597894	0.534769	0.70574	0.631046	0.60307	Severe acute respiratory syndrome-related coronavirus
NP_828859	0.623709	0.65774	0.650689	0.628768	0.605398	0.644362	0.595241	0.646036	0.693507	0.724326	0.671642	0.65693	0.727867	0.631182	0.615605	0.634387	0.568958	0.656331	0.672365	0.579892	0.675775	0.629501	0.60377	0.63909	0.570599	0.712036	0.615159	0.623737	Severe acute respiratory syndrome-related coronavirus
NP_040979	0.760698	0.788422	0.77736	0.771133	0.6751	0.774819	0.738423	0.792111	0.823314	0.818305	0.765408	0.718222	0.832396	0.694559	0.702613	0.741919	0.682692	0.669024	0.801784	0.641992	0.753778	0.731394	0.709719	0.702908	0.674949	0.836245	0.770499	0.75418	Influenza A virus (A/Puerto Rico/8/1934(H1N1))
NP_040978	0.694866	0.72423	0.709155	0.698202	0.613349	0.708795	0.674479	0.735983	0.78367	0.787419	0.702151	0.698348	0.796607	0.652584	0.652505	0.676909	0.632963	0.641486	0.747229	0.603013	0.722414	0.671236	0.650896	0.667709	0.616551	0.778916	0.705181	0.68603	Influenza A virus (A/Puerto Rico/8/1934(H1N1))
NP_040980	0.750255	0.786004	0.778039	0.753286	0.695217	0.770865	0.716558	0.778111	0.804205	0.804148	0.763626	0.733892	0.841921	0.736451	0.730147	0.762026	0.698382	0.719481	0.820524	0.649337	0.751928	0.745435	0.750279	0.718849	0.642322	0.84996	0.708315	0.756273	Influenza A virus (A/Puerto Rico/8/1934(H1N1))
NP_040981	0.731153	0.766264	0.755431	0.731976	0.672773	0.750412	0.697949	0.755688	0.777946	0.79147	0.778839	0.729985	0.846683	0.742979	0.736639	0.74984	0.695176	0.736026	0.802344	0.665458	0.758034	0.743122	0.759603	0.720368	0.65262	0.851116	0.70401	0.734449	Influenza A virus (A/Puerto Rico/8/1934(H1N1))
NP_040982	0.666492	0.700383	0.683348	0.684253	0.598374	0.683622	0.640388	0.705038	0.735016	0.70341	0.666909	0.656106	0.764981	0.610582	0.624374	0.66324	0.599379	0.596068	0.723115	0.560734	0.664051	0.645126	0.620488	0.609785	0.577776	0.74275	0.659425	0.651049	Influenza A virus (A/Puerto Rico/8/1934(H1N1))
NP_040983	0.796973	0.837851	0.850067	0.80985	0.812337	0.830306	0.77244	0.806893	0.777714	0.797949	0.801096	0.758819	0.875748	0.762556	0.741154	0.801068	0.745629	0.728608	0.864336	0.679015	0.778632	0.791697	0.750717	0.738495	0.67565	0.900746	0.745191	0.823603	Influenza A virus (A/Puerto Rico/8/1934(H1N1))
NP_040984	0.719373	0.753919	0.755417	0.739972	0.699794	0.74421	0.701414	0.761232	0.803985	0.78084	0.705608	0.710482	0.827458	0.671494	0.669876	0.720831	0.678264	0.661187	0.770302	0.630393	0.730847	0.703709	0.660975	0.671208	0.642428	0.806764	0.713393	0.712816	Influenza A virus (A/Puerto Rico/8/1934(H1N1))
NP_040985	0.725778	0.757058	0.746833	0.736399	0.665496	0.743129	0.701146	0.754768	0.788595	0.780251	0.728087	0.710046	0.831939	0.686716	0.686047	0.711655	0.665576	0.668082	0.781383	0.629235	0.742033	0.708583	0.6809	0.691205	0.632017	0.817116	0.716158	0.717496	Influenza A virus (A/Puerto Rico/8/1934(H1N1))
YP_418248	0.796396	0.825202	0.827548	0.798281	0.791403	0.816704	0.767449	0.808784	0.867846	0.895099	0.78533	0.797454	0.891241	0.786148	0.765887	0.800814	0.748579	0.792571	0.843161	0.712698	0.810524	0.793837	0.762075	0.800582	0.69506	0.892392	0.766297	0.806022	Influenza A virus (A/Puerto Rico/8/1934(H1N1))
NP_040986	0.761135	0.798798	0.788932	0.772685	0.711272	0.782811	0.735401	0.795927	0.82725	0.81188	0.756883	0.74078	0.859395	0.724913	0.724824	0.765024	0.702027	0.70504	0.833565	0.653546	0.766023	0.750261	0.731028	0.721907	0.658137	0.854678	0.72709	0.762384	Influenza A virus (A/Puerto Rico/8/1934(H1N1))
YP_006495785	0.77002	0.799826	0.793963	0.776138	0.723801	0.787612	0.749791	0.795193	0.833265	0.831492	0.752286	0.743373	0.861042	0.730708	0.722043	0.746012	0.711273	0.698786	0.827581	0.666458	0.785379	0.74492	0.717492	0.737655	0.665327	0.856628	0.753791	0.768797	Influenza A virus (A/Puerto Rico/8/1934(H1N1))
NP_040987	0.710444	0.740443	0.738003	0.721318	0.682529	0.730265	0.686572	0.723827	0.744118	0.744415	0.711707	0.686547	0.796042	0.672817	0.663491	0.691993	0.647632	0.647367	0.756547	0.61474	0.71473	0.695626	0.667494	0.661885	0.618891	0.79598	0.70036	0.714259	Influenza A virus (A/Puerto Rico/8/1934(H1N1))

### Sheet: Receptor expression
	ACE2	TMPRSS2	BSG	DPP4	ST6GAL1	ST3GAL4
COAD	1481.98	10850.1	32579.1	1314.66	2424.2	1736.23
READ	518.811	10326.1	19710.1	1157.83	2949.58	3128.56
GBM	1.436	2.48806	12758.4	22.9448	1699.13	717.856
BRCA	30.9535	891.194	6442.77	669.1	1957.01	360.972
STAD	3716.63	4098.38	13079.3	1931.44	2089.05	625.055
KIRP	1828.54	2736.06	19734	3294.62	9377.81	1819.51
KICH	815.047	2985.85	18055	1903.01	12994.6	2174.81
KIRC	1505.3	2744.71	14533.5	2974.95	12208.7	1356.44
PRAD	169.441	23207.1	10962	6561.09	5278.01	536.274
THCA	54.3495	506.53	12312	147.463	3045.04	289.011
BLCA	86.9658	1074.61	12126.9	104.092	825.414	1779.07
LIHC	171.266	2351.27	6006.12	2088.49	32292.4	578.718
PAAD	62.7416	1048.7	8816.46	279.19	3726.68	633.784
UCEC	51.3484	235.778	11764.4	450.403	2215.64	563.879
PCPG	51.9968	0	25011.9	115.113	840.116	4936.48
SKCM	1.0787	21.2154	13881.7	108.594	4227.98	4774.18
CHOL	198.216	2168.43	5588.93	1990.38	28134.5	550.998
ESCA	64.6498	5966.67	13753.4	165.217	1174.4	668.749
THYM	33.3233	34.739	7809.9	644.162	2299.63	304.684
CESC	14.3854	128.454	12297	441.579	3911.94	649.119
LUAD	59.8428	3884.82	9470.86	1210.38	2571.48	601.001
LUSC	67.0441	3788.06	8944.96	1075.51	2912.59	634.352
HNSC-oral tongue	116.878	1337.84	9330.25	1183.01	1450.21	660.974
HNSC-larynx	170.904	2060.57	9603.77	144.924	1211.38	1986.8
HNSC-floor of mouth	102.438	1250.5	7670.93	488.841	1787.42	1132.34
HNSC-oral cavity	75.6728	998.908	11571.8	511.506	1328.38	1021.37
HNSC-base of tongue	103.815	845.664	7616.7	47.5014	575.935	509.391
